# Specific origin selection and excess functional MCM2-7 loading in ORC-deficient cells

**DOI:** 10.1101/2024.10.30.621095

**Authors:** Yoshiyuki Shibata, Mihaela Peycheva, Etsuko Shibata, Daniel Malzl, Rushad Pavri, Anindya Dutta

## Abstract

The six subunit Origin Recognition Complex (ORC) loads excess MCM2-7 on chromosomes to promote initiation of DNA replication and is believed to be important for origin specification. Mapping of origins in cancer cell lines engineered to delete three of the subunits, *ORC1*, *ORC2* or *ORC5* shows that specific origins are still used and are mostly at the same sites in the genome as in wild type cells. The few thousand origins that were up-regulated in the absence of ORC suggest that GC/TA skewness and simple repeat sequences facilitate, but are not essential for, origin selection in the absence of the six-subunit ORC. Despite the lack of ORC, excess MCM2-7 is still loaded at comparable rates in G1 phase to license dormant origins and is also repeatedly loaded in the same S phase to permit re-replication. Thus, origin specification and excess MCM2-7 loading on origins do not require the six-subunit ORC in human cancer cell lines.
