## Supplementary TableS1 for "Specific origin selection and excess functional MCM2-7 loading in ORC-deficient cells"

### Sheet: Sheet1
Region set A	Region set B	Target	Mean fold enrichment A	Mean fold enrichment B	Lower 95% confidence interval	Upper 95% confidence interval	Pvalue	adjPvalue
WT	CORE	MCM2	17.4175	19.5411	-2.61931	-1.62782	9.04631e-17	9.04631e-17
WT	ORC1KO	MCM2	17.4175	33.5957	-17.057	-15.2993	7.84657e-207	1.17699e-206
WT	ORC2KO	MCM2	17.4175	32.2914	-15.6724	-14.0753	2.03077e-214	4.06153e-214
WT	ORC5KO	MCM2	17.4175	22.9576	-6.20227	-4.87789	1.0762e-56	1.29144e-56
WT	CommonKO_up	MCM2	17.4175	68.8686	-53.6502	-49.2518	1.71133e-227	5.13398e-227
WT	CommonKO_down	MCM2	17.4175	0.832902	16.1705	16.9988	0	0
WT	CORE	MCM3	7.09438	5.22596	1.83381	1.90303	0	0
WT	ORC1KO	MCM3	7.09438	9.77876	-2.73587	-2.6329	0	0
WT	ORC2KO	MCM3	7.09438	8.7023	-1.6537	-1.56216	0	0
WT	ORC5KO	MCM3	7.09438	8.07416	-1.02368	-0.935899	4.43167e-294	5.318e-294
WT	CommonKO_up	MCM3	7.09438	16.3817	-9.48893	-9.0857	0	0
WT	CommonKO_down	MCM3	7.09438	6.38744	0.585611	0.828252	9.78828e-29	9.78828e-29
WT	CORE	MCM5	11.8713	8.41226	3.34099	3.57707	0	0
WT	ORC1KO	MCM5	11.8713	18.7726	-7.0974	-6.70532	0	0
WT	ORC2KO	MCM5	11.8713	16.513	-4.81211	-4.47122	0	0
WT	ORC5KO	MCM5	11.8713	14.6007	-2.8858	-2.57301	2.42305e-202	3.63457e-202
WT	CommonKO_up	MCM5	11.8713	42.2302	-31.9338	-28.7841	1.41454e-195	1.69745e-195
WT	CommonKO_down	MCM5	11.8713	6.6459	4.93541	5.51537	1.40811e-191	1.40811e-191
WT	CORE	MCM7	7.71618	7.03062	0.510157	0.860956	3.09912e-14	3.09912e-14
WT	ORC1KO	MCM7	7.71618	15.8586	-8.46083	-7.8241	0	0
WT	ORC2KO	MCM7	7.71618	15.7491	-8.34226	-7.72349	0	0
WT	ORC5KO	MCM7	7.71618	11.4482	-3.97193	-3.49214	2.80165e-167	3.36198e-167
WT	CommonKO_up	MCM7	7.71618	37.0889	-30.6751	-28.0703	1.28702e-226	1.93053e-226
WT	CommonKO_down	MCM7	7.71618	1.52178	6.03434	6.35445	0	0
WT	CORE	Whole_gene	1.30031	1.2902	0.00950134	0.0107287	8.93265e-181	8.93265e-181
WT	ORC1KO	Whole_gene	1.30031	1.25862	0.0410104	0.0423652	0	0
WT	ORC2KO	Whole_gene	1.30031	1.26196	0.0376832	0.0390126	0	0
WT	ORC5KO	Whole_gene	1.30031	1.27272	0.0269298	0.0282419	0	0
WT	CommonKO_up	Whole_gene	1.30031	1.16268	0.136312	0.138942	0	0
WT	CommonKO_down	Whole_gene	1.30031	1.2252	0.0733749	0.0768531	0	0
WT	CORE	2kb_upstream	4.4801	6.64628	-2.1797	-2.15266	0	0
WT	ORC1KO	2kb_upstream	4.4801	3.5201	0.948283	0.971711	0	0
WT	ORC2KO	2kb_upstream	4.4801	4.10763	0.360251	0.384696	0	0
WT	ORC5KO	2kb_upstream	4.4801	3.99135	0.476942	0.50056	0	0
WT	CommonKO_up	2kb_upstream	4.4801	2.41711	2.04655	2.07943	0	0
WT	CommonKO_down	2kb_upstream	4.4801	3.5606	0.890787	0.948212	0	0
WT	CORE	Exons	2.67624	3.08466	-0.412667	-0.404173	0	0
WT	ORC1KO	Exons	2.67624	1.97567	0.696425	0.704715	0	0
WT	ORC2KO	Exons	2.67624	2.38056	0.291349	0.30001	0	0
WT	ORC5KO	Exons	2.67624	2.33849	0.333497	0.341999	0	0
WT	CommonKO_up	Exons	2.67624	1.23403	1.43684	1.44758	0	0
WT	CommonKO_down	Exons	2.67624	2.08953	0.575972	0.597445	0	0
WT	CORE	Introns	1.26123	1.23587	0.0247488	0.0259738	0	0
WT	ORC1KO	Introns	1.26123	1.23987	0.0206815	0.0220504	0	0
WT	ORC2KO	Introns	1.26123	1.2334	0.0271633	0.0284993	0	0
WT	ORC5KO	Introns	1.26123	1.24405	0.0165268	0.0178433	0	0
WT	CommonKO_up	Introns	1.26123	1.16455	0.0953197	0.0980451	0	0
WT	CommonKO_down	Introns	1.26123	1.17965	0.0798494	0.0833166	0	0
WT	CORE	5UTR_exons	4.59283	4.28202	0.297079	0.324539	8.32675e-285	9.9921e-285
WT	ORC1KO	5UTR_exons	4.59283	3.14384	1.43507	1.46291	0	0
WT	ORC2KO	5UTR_exons	4.59283	4.03921	0.538643	0.568584	0	0
WT	ORC5KO	5UTR_exons	4.59283	3.94629	0.631921	0.661152	0	0
WT	CommonKO_up	5UTR_exons	4.59283	2.01726	2.55784	2.5933	0	0
WT	CommonKO_down	5UTR_exons	4.59283	4.1245	0.425031	0.511618	1.13375e-84	1.13375e-84
WT	CORE	Coding_exons	2.5739	3.1449	-0.576188	-0.565811	0	0
WT	ORC1KO	Coding_exons	2.5739	1.89935	0.669583	0.679522	0	0
WT	ORC2KO	Coding_exons	2.5739	2.29485	0.273807	0.284287	0	0
WT	ORC5KO	Coding_exons	2.5739	2.22556	0.343246	0.353425	0	0
WT	CommonKO_up	Coding_exons	2.5739	1.16069	1.40683	1.41959	0	0
WT	CommonKO_down	Coding_exons	2.5739	1.87799	0.683582	0.708235	0	0
WT	CORE	3UTR_exons	1.92335	2.3997	-0.481958	-0.470728	0	0
WT	ORC1KO	3UTR_exons	1.92335	1.40863	0.509446	0.519992	0	0
WT	ORC2KO	3UTR_exons	1.92335	1.71473	0.203115	0.214135	0	0
WT	ORC5KO	3UTR_exons	1.92335	1.73626	0.181641	0.192538	0	0
WT	CommonKO_up	3UTR_exons	1.92335	0.952504	0.963557	0.97814	0	0
WT	CommonKO_down	3UTR_exons	1.92335	1.62198	0.286614	0.316122	2.11594e-222	2.11594e-222
WT	CORE	2kb_downstream	2.14984	2.64452	-0.5008	-0.48855	0	0
WT	ORC1KO	2kb_downstream	2.14984	1.83379	0.309932	0.322168	0	0
WT	ORC2KO	2kb_downstream	2.14984	1.98617	0.157517	0.169819	0	0
WT	ORC5KO	2kb_downstream	2.14984	1.97187	0.17188	0.184067	0	0
WT	CommonKO_up	2kb_downstream	2.14984	1.2232	0.917857	0.93542	0	0
WT	CommonKO_down	2kb_downstream	2.14984	1.54141	0.594914	0.621948	0	0
WT	CORE	Intergenic	0.800239	0.794462	0.00544897	0.00610585	3.87187e-200	3.87187e-200
WT	ORC1KO	Intergenic	0.800239	0.807152	-0.00728297	-0.006542	1.27392e-224	1.52871e-224
WT	ORC2KO	Intergenic	0.800239	0.824126	-0.0242527	-0.0235208	0	0
WT	ORC5KO	Intergenic	0.800239	0.81372	-0.0138382	-0.0131231	0	0
WT	CommonKO_up	Intergenic	0.800239	0.877312	-0.0779159	-0.0762293	0	0
WT	CommonKO_down	Intergenic	0.800239	0.854802	-0.055607	-0.0535175	0	0
WT	CORE	CpG_islands	11.5029	18.2105	-6.7582	-6.65686	0	0
WT	ORC1KO	CpG_islands	11.5029	8.31119	3.14858	3.23492	0	0
WT	ORC2KO	CpG_islands	11.5029	10.0773	1.38066	1.47063	0	0
WT	ORC5KO	CpG_islands	11.5029	9.65311	1.80664	1.89301	0	0
WT	CommonKO_up	CpG_islands	11.5029	4.54803	6.90382	7.00599	0	0
WT	CommonKO_down	CpG_islands	11.5029	9.62676	1.75749	1.99486	2.7938e-155	2.7938e-155
WT	CORE	R_loop	6.56641	7.61209	-1.06711	-1.02425	0	0
WT	ORC1KO	R_loop	6.56641	5.71375	0.830532	0.87479	0	0
WT	ORC2KO	R_loop	6.56641	6.06971	0.474364	0.519033	2.80831e-290	2.80831e-290
WT	ORC5KO	R_loop	6.56641	5.88487	0.660096	0.702976	0	0
WT	CommonKO_up	R_loop	6.56641	3.55875	2.97694	3.03837	0	0
WT	CommonKO_down	R_loop	6.56641	4.19539	2.32664	2.4154	0	0
WT	CORE	G_quadruplex	4.38246	3.04692	1.33228	1.33882	0	0
WT	ORC1KO	G_quadruplex	4.38246	4.08671	0.291801	0.299714	0	0
WT	ORC2KO	G_quadruplex	4.38246	4.24206	0.136446	0.144359	0	0
WT	ORC5KO	G_quadruplex	4.38246	4.19765	0.180977	0.188643	0	0
WT	CommonKO_up	G_quadruplex	4.38246	3.54208	0.833303	0.847468	0	0
WT	CommonKO_down	G_quadruplex	4.38246	4.61275	-0.243081	-0.217486	6.13353e-184	6.13353e-184
WT	CORE	Simple_repeat	1.97121	1.36338	0.605836	0.609826	0	0
WT	ORC1KO	Simple_repeat	1.97121	1.98659	-0.0179365	-0.0128269	3.78436e-31	4.54124e-31
WT	ORC2KO	Simple_repeat	1.97121	2.15242	-0.183761	-0.178659	0	0
WT	ORC5KO	Simple_repeat	1.97121	1.96013	0.0086861	0.013476	2.7404e-19	2.7404e-19
WT	CommonKO_up	Simple_repeat	1.97121	2.38393	-0.41893	-0.406503	0	0
WT	CommonKO_down	Simple_repeat	1.97121	1.5043	0.460914	0.472899	0	0
WT	CORE	Low_complexity	4.88502	2.06739	2.80529	2.82997	0	0
WT	ORC1KO	Low_complexity	4.88502	4.31959	0.549912	0.580948	0	0
WT	ORC2KO	Low_complexity	4.88502	5.04864	-0.179832	-0.147403	1.0513e-79	1.0513e-79
WT	ORC5KO	Low_complexity	4.88502	4.53836	0.331474	0.361843	1.88311e-299	2.82466e-299
WT	CommonKO_up	Low_complexity	4.88502	3.69293	1.16491	1.21926	0	0
WT	CommonKO_down	Low_complexity	4.88502	4.11637	0.726612	0.810683	8.03785e-191	9.64543e-191
WT	CORE	Simple_repeat_with_ATCC	18.1554	6.80329	11.1697	11.5344	0	0
WT	ORC1KO	Simple_repeat_with_ATCC	18.1554	24.2447	-6.38109	-5.7976	3.84428e-262	7.68855e-262
WT	ORC2KO	Simple_repeat_with_ATCC	18.1554	20.6986	-2.79605	-2.2904	2.70581e-79	3.24697e-79
WT	ORC5KO	Simple_repeat_with_ATCC	18.1554	19.9494	-2.04084	-1.54711	5.81055e-44	5.81055e-44
WT	CommonKO_up	Simple_repeat_with_ATCC	18.1554	56.4629	-40.3925	-36.2225	1.31553e-183	1.9733e-183
WT	CommonKO_down	Simple_repeat_with_ATCC	18.1554	6.50287	11.3406	11.9644	0	0
WT	CORE	Simple_repeat_with_TACC	5.34171	2.38933	2.72239	3.18238	2.3253e-113	4.6506e-113
WT	ORC1KO	Simple_repeat_with_TACC	5.34171	5.72586	-0.701	-0.0673056	0.0175137	0.0210165
WT	ORC2KO	Simple_repeat_with_TACC	5.34171	6.01885	-1.01142	-0.342865	7.3703e-05	0.000110555
WT	ORC5KO	Simple_repeat_with_TACC	5.34171	5.03037	0.00226103	0.620423	0.0483491	0.0483491
WT	CommonKO_up	Simple_repeat_with_TACC	5.34171	1.79398	3.32945	3.76601	1.51119e-155	4.53358e-155
WT	CommonKO_down	Simple_repeat_with_TACC	5.34171	0.96521	4.16173	4.59128	7.94502e-207	4.76701e-206
Evaluation of differences between WT and others for fold enrichment calcutaed by permutation tests.
The enrichment of the observed overlap relative to each of the 1000 random overlaps is calculated and then a t-test was examined to see if the differences in the enrichment values of origins in the WT cells versus the other sets of origins were significant even after correcting for multiple hypothesis testing (adjusted p<0.05).
