## Supplementary TableS2 for "Specific origin selection and excess functional MCM2-7 loading in ORC-deficient cells"

### Sheet: Sheet1
group1	group2	Width					GC Content					GC Skew					TA Skew
		effect size calculation	statistical test	effect size	p-value	adjusted p-value	effect size calculation	statistical test	effect size	p-value	adjusted p-value	effect size calculation	statistical test	effect size	p-value	adjusted p-value	effect size calculation	statistical test	effect size	p-value	adjusted p-value
CORE	WT	Cliff's Delta	Wilcoxon rank sum test	0.170158	0	0	Cliff's Delta	Wilcoxon rank sum test	-0.0814695	6.61426e-91	6.61426e-91	Cliff's Delta	Wilcoxon rank sum test	-0.553569	0	0	Cliff's Delta	Wilcoxon rank sum test	-0.154886	0	0
ORC1KO	WT	Cliff's Delta	Wilcoxon rank sum test	-0.0229585	5.37312e-07	8.05967e-07	Cliff's Delta	Wilcoxon rank sum test	-0.149276	0	0	Cliff's Delta	Wilcoxon rank sum test	0.171283	4.55995e-306	9.11989e-306	Cliff's Delta	Wilcoxon rank sum test	0.06134	6.71107e-41	2.01332e-40
ORC2KO	WT	Cliff's Delta	Wilcoxon rank sum test	0.00615706	0.167031	0.200437	Cliff's Delta	Wilcoxon rank sum test	-0.0900028	0	0	Cliff's Delta	Wilcoxon rank sum test	0.0192218	1.60409e-05	1.9249e-05	Cliff's Delta	Wilcoxon rank sum test	0.0282724	2.22311e-10	3.33467e-10
ORC5KO	WT	Cliff's Delta	Wilcoxon rank sum test	-0.0012076	0.782324	0.782324	Cliff's Delta	Wilcoxon rank sum test	-0.0984573	0	0	Cliff's Delta	Wilcoxon rank sum test	0.0142461	0.00111645	0.00111645	Cliff's Delta	Wilcoxon rank sum test	0.00651773	0.135907	0.135907
CommonKO_up	WT	Cliff's Delta	Wilcoxon rank sum test	0.219081	4.80898e-116	9.61797e-116	Cliff's Delta	Wilcoxon rank sum test	-0.373616	0	0	Cliff's Delta	Wilcoxon rank sum test	0.239064	8.44277e-138	1.26642e-137	Cliff's Delta	Wilcoxon rank sum test	0.0625574	6.21248e-11	1.2425e-10
CommonKO_down	WT	Cliff's Delta	Wilcoxon rank sum test	-0.334447	0	0	Cliff's Delta	Wilcoxon rank sum test	-0.20293	0	0	Cliff's Delta	Wilcoxon rank sum test	-0.152648	0	0	Cliff's Delta	Wilcoxon rank sum test	0.038182	0.00159051	0.00190861
Evaluation of differences between WT and others for peak width, GC content, GC skew and TA skew.
The Benjamini-Hochberg procedure was applied to obtain adjusted p-values.
