## Supplementary TableS3 for "Specific origin selection and excess functional MCM2-7 loading in ORC-deficient cells"

### Sheet: Table S3
Sample1	Sample2	P-value (KS test)	Adjusted p-value	Wasserstein distance
WT	whole genome	0	0	0.619484
WT	CORE	0.0167117	0.0194969	0.0159977
WT	ORC1KO	3.59488e-09	6.29104e-09	0.0745801
WT	ORC2KO	0.127384	0.127384	0.0209796
WT	ORC5KO	3.67516e-05	5.14522e-05	0.0459382
WT	CommonKO_up	3.44835e-13	1.20692e-12	0.145281
WT	CommonKO_down	3.62865e-12	8.46686e-12	0.267678
Evaluation of similarity of distribution of origins as a function of replication timing between WT and others.
The Kolmogorov-Smirnov test was performed to obtain p-value. The Benjamini-Hochberg procedure was applied to obtain adjusted p-values. Wasserstein distance was also calculated to evaluate similarity of distribution.
